# Viral fitness determines the magnitude of transcriptomic and epigenomic reprogramming of defense responses in plants

**DOI:** 10.1101/2019.12.26.888768

**Authors:** Régis L. Corrêa, Alejandro Sanz-Carbonell, Zala Kogej, Sebastian Y. Müller, Sara López-Gomollón, Gustavo Gómez, David C. Baulcombe, Santiago F. Elena

## Abstract

Although epigenetic factors may influence the expression of defense genes in plants, their role in antiviral responses and the impact of viral adaptation and evolution in shaping these interactions are still poorly explored. We used two isolates of turnip mosaic potyvirus (TuMV) with varying degrees of adaptation to *Arabidopsis thaliana* to address these issues. One of the isolates was experimentally evolved in the plant and presented increased load and virulence relative to the ancestral isolate. The magnitude of the transcriptomic responses were larger for the evolved isolate and indicated a role of innate immunity systems triggered by molecular patterns and effectors in the infection process. Several transposable elements (TEs) located in different chromatin contexts and epigenetic-related genes were also affected. Correspondingly, mutant plants having loss or gain of repressive marks were, respectively, more tolerant and susceptible to TuMV, with a more efficient response against the ancestral isolate. In wild-type plants both isolates induced similar levels of cytosine methylation changes, including in and around TEs and stress-related genes. Results collectively suggested that apart from RNA silencing and basal immunity systems, DNA methylation and histone modification pathways may also be required for mounting proper antiviral defenses in plants and that the effectiveness of this type of regulation strongly depends on the degree of viral adaptation to the host.
