## Supplementary material for "Viral fitness determines the magnitude of transcriptomic and epigenomic reprogramming of defense responses in plants": All supplementary files, figures and spreadsheets: TabS2.xlsx

### Sheet: DEGs in all conditions
Table S2. List of DEGs regulated by all TuMV infection conditions. Related to Figure 2C.
gene_id	L2FC	lfcSE	padj	Virus	Time	Description
AT1G08650	1.05387659841151	0.14664962209943	3.13218362198142e-12	Evolved	12dpi	Encodes a phosphoenolpyruvate carboxylase kinase that is expressed at highest levels in leaves. Expression is induced by light. The mRNA is cell-to-cell mobile.
AT1G08650	0.378506228117742	0.12760088593533	0.0130301329234636	Ancestral	5dpi	Encodes a phosphoenolpyruvate carboxylase kinase that is expressed at highest levels in leaves. Expression is induced by light. The mRNA is cell-to-cell mobile.
AT1G08650	0.88196014866228	0.147786890687321	1.12340673849938e-08	Ancestral	12dpi	Encodes a phosphoenolpyruvate carboxylase kinase that is expressed at highest levels in leaves. Expression is induced by light. The mRNA is cell-to-cell mobile.
AT1G08650	-0.40157140264642	0.188275627240204	0.0435914147855147	Evolved	2dpi	Encodes a phosphoenolpyruvate carboxylase kinase that is expressed at highest levels in leaves. Expression is induced by light. The mRNA is cell-to-cell mobile.
AT1G08650	0.382263851898548	0.121763033417443	0.00579937399740535	Evolved	5dpi	Encodes a phosphoenolpyruvate carboxylase kinase that is expressed at highest levels in leaves. Expression is induced by light. The mRNA is cell-to-cell mobile.
AT1G24100	-0.354561332483629	0.12389995529664	0.0132844203315498	Evolved	2dpi	Encodes a UDP-glucose:thiohydroximate S-glucosyltransferase, involved in glucosinolate biosynthesis
AT1G24100	-0.427725282419484	0.134060683086563	0.00312555429443467	Evolved	12dpi	Encodes a UDP-glucose:thiohydroximate S-glucosyltransferase, involved in glucosinolate biosynthesis
AT1G24100	-0.386756101100551	0.129992974119618	0.0126681624318107	Ancestral	5dpi	Encodes a UDP-glucose:thiohydroximate S-glucosyltransferase, involved in glucosinolate biosynthesis
AT1G24100	-0.416160513202424	0.139338841875641	0.00699701568472312	Ancestral	12dpi	Encodes a UDP-glucose:thiohydroximate S-glucosyltransferase, involved in glucosinolate biosynthesis
AT1G24100	-0.790354710245563	0.155361865942896	1.66172163628312e-06	Evolved	5dpi	Encodes a UDP-glucose:thiohydroximate S-glucosyltransferase, involved in glucosinolate biosynthesis
AT1G58520	-0.339125640863568	0.123986526375906	0.0223782713905239	Ancestral	5dpi	GDSL-like lipase/acylhydrolase superfamily protein;(source:Araport11)
AT1G58520	-0.965987114204909	0.201303916258951	3.59128151982314e-06	Ancestral	12dpi	GDSL-like lipase/acylhydrolase superfamily protein;(source:Araport11)
AT1G58520	-1.04611360999713	0.141169468971889	5.96365501422324e-12	Evolved	2dpi	GDSL-like lipase/acylhydrolase superfamily protein;(source:Araport11)
AT1G58520	-1.17527438406333	0.172105512162964	2.91188503732204e-11	Evolved	12dpi	GDSL-like lipase/acylhydrolase superfamily protein;(source:Araport11)
AT1G58520	-0.319405660902226	0.106365676202868	0.0106821738184274	Evolved	5dpi	GDSL-like lipase/acylhydrolase superfamily protein;(source:Araport11)
AT1G74310	-0.735449464499377	0.210825611151435	0.00088254216145594	Evolved	12dpi	Encodes ClpB1, which belongs to the Casein lytic proteinase/heat shock protein 100 (Clp/Hsp100) family. Involved in refolding of proteins which form aggregates under heat stress. Also known as AtHsp101. AtHsp101 is a cytosolic heat shock protein required for acclimation to high temperature.
AT1G74310	1.00019219740703	0.181007692562199	1.31916057547408e-06	Ancestral	5dpi	Encodes ClpB1, which belongs to the Casein lytic proteinase/heat shock protein 100 (Clp/Hsp100) family. Involved in refolding of proteins which form aggregates under heat stress. Also known as AtHsp101. AtHsp101 is a cytosolic heat shock protein required for acclimation to high temperature.
AT1G74310	1.37608798190791	0.158573365223411	6.93638098717749e-17	Evolved	5dpi	Encodes ClpB1, which belongs to the Casein lytic proteinase/heat shock protein 100 (Clp/Hsp100) family. Involved in refolding of proteins which form aggregates under heat stress. Also known as AtHsp101. AtHsp101 is a cytosolic heat shock protein required for acclimation to high temperature.
AT1G74310	-2.04362295663128	0.182998827753591	8.5231658435674e-28	Ancestral	12dpi	Encodes ClpB1, which belongs to the Casein lytic proteinase/heat shock protein 100 (Clp/Hsp100) family. Involved in refolding of proteins which form aggregates under heat stress. Also known as AtHsp101. AtHsp101 is a cytosolic heat shock protein required for acclimation to high temperature.
AT1G74310	-0.860739432115301	0.165903190968745	2.18981883093934e-06	Evolved	2dpi	Encodes ClpB1, which belongs to the Casein lytic proteinase/heat shock protein 100 (Clp/Hsp100) family. Involved in refolding of proteins which form aggregates under heat stress. Also known as AtHsp101. AtHsp101 is a cytosolic heat shock protein required for acclimation to high temperature.
AT2G24600	0.94682249641432	0.201391504737746	5.78028769410244e-06	Ancestral	12dpi	Ankyrin repeat family protein;(source:Araport11)
AT2G24600	0.462470294974929	0.199355350608533	0.0288137681402701	Evolved	2dpi	Ankyrin repeat family protein;(source:Araport11)
AT2G24600	0.798081190388321	0.162494356685684	2.55647952487342e-06	Evolved	12dpi	Ankyrin repeat family protein;(source:Araport11)
AT2G24600	0.710290265594503	0.170968382766142	0.000101262986439985	Evolved	5dpi	Ankyrin repeat family protein;(source:Araport11)
AT2G24600	0.519581704611837	0.232597145881429	0.0483391385943145	Ancestral	5dpi	Ankyrin repeat family protein;(source:Araport11)
AT2G31010	0.533178656306339	0.222369380786468	0.0368024590901251	Ancestral	5dpi	Protein kinase superfamily protein;(source:Araport11)
AT2G31010	0.913936626035962	0.225349834228666	0.00020289185361206	Evolved	2dpi	Protein kinase superfamily protein;(source:Araport11)
AT2G31010	1.54987278595729	0.208260499299875	2.89656871290698e-13	Evolved	12dpi	Protein kinase superfamily protein;(source:Araport11)
AT2G31010	0.534374884815692	0.221026351551205	0.0189660349013174	Evolved	5dpi	Protein kinase superfamily protein;(source:Araport11)
AT2G31010	1.82999863228262	0.178021314445319	1.14602515043297e-23	Ancestral	12dpi	Protein kinase superfamily protein;(source:Araport11)
AT2G41100	0.410499882417151	0.164945527016703	0.0239621231957485	Evolved	2dpi	encodes a calmodulin-like protein, with six potential calcium binding domains. Calcium binding shown by Ca(2+)-specific shift in electrophoretic mobility. Expression induced by touch and darkness. Expression may also be developmentally controlled. Expression in growing regions of roots, vascular tissue, root/shoot junctions, trichomes, branch points of the shoot, and regions of siliques and flowe…
AT2G41100	0.525551073829655	0.217156150092534	0.0238845042981308	Ancestral	12dpi	encodes a calmodulin-like protein, with six potential calcium binding domains. Calcium binding shown by Ca(2+)-specific shift in electrophoretic mobility. Expression induced by touch and darkness. Expression may also be developmentally controlled. Expression in growing regions of roots, vascular tissue, root/shoot junctions, trichomes, branch points of the shoot, and regions of siliques and flowe…
AT2G41100	0.819160726664687	0.166647995796676	2.20613822644638e-05	Ancestral	5dpi	encodes a calmodulin-like protein, with six potential calcium binding domains. Calcium binding shown by Ca(2+)-specific shift in electrophoretic mobility. Expression induced by touch and darkness. Expression may also be developmentally controlled. Expression in growing regions of roots, vascular tissue, root/shoot junctions, trichomes, branch points of the shoot, and regions of siliques and flowe…
AT2G41100	1.02818808332759	0.220929570140327	6.37504309408716e-06	Evolved	12dpi	encodes a calmodulin-like protein, with six potential calcium binding domains. Calcium binding shown by Ca(2+)-specific shift in electrophoretic mobility. Expression induced by touch and darkness. Expression may also be developmentally controlled. Expression in growing regions of roots, vascular tissue, root/shoot junctions, trichomes, branch points of the shoot, and regions of siliques and flowe…
AT2G41100	1.34219669837364	0.132474696517982	1.57414902156224e-22	Evolved	5dpi	encodes a calmodulin-like protein, with six potential calcium binding domains. Calcium binding shown by Ca(2+)-specific shift in electrophoretic mobility. Expression induced by touch and darkness. Expression may also be developmentally controlled. Expression in growing regions of roots, vascular tissue, root/shoot junctions, trichomes, branch points of the shoot, and regions of siliques and flowe…
AT3G08970	1.76731628268983	0.659334055675063	0.00213749335526916	Ancestral	12dpi	J domain protein localized in ER lumen. Can compensate for the growth defect in jem1 scj1 mutant yeast. Also shows similarity to HSP40 proteins and is induced by heat stress. At high temperatures, mutant alleles are not transmitted through the pollen due to defects in pollen tube growth.
AT3G08970	1.16679546380539	0.373134869777365	0.00765038677155041	Ancestral	5dpi	J domain protein localized in ER lumen. Can compensate for the growth defect in jem1 scj1 mutant yeast. Also shows similarity to HSP40 proteins and is induced by heat stress. At high temperatures, mutant alleles are not transmitted through the pollen due to defects in pollen tube growth.
AT3G08970	3.08528075275004	0.257509485695833	2.40071577425978e-32	Evolved	12dpi	J domain protein localized in ER lumen. Can compensate for the growth defect in jem1 scj1 mutant yeast. Also shows similarity to HSP40 proteins and is induced by heat stress. At high temperatures, mutant alleles are not transmitted through the pollen due to defects in pollen tube growth.
AT3G08970	1.79647320512961	0.698123337040249	0.00549939925687225	Evolved	5dpi	J domain protein localized in ER lumen. Can compensate for the growth defect in jem1 scj1 mutant yeast. Also shows similarity to HSP40 proteins and is induced by heat stress. At high temperatures, mutant alleles are not transmitted through the pollen due to defects in pollen tube growth.
AT3G08970	-0.7749054168696	0.322594418912642	0.0176775567209805	Evolved	2dpi	J domain protein localized in ER lumen. Can compensate for the growth defect in jem1 scj1 mutant yeast. Also shows similarity to HSP40 proteins and is induced by heat stress. At high temperatures, mutant alleles are not transmitted through the pollen due to defects in pollen tube growth.
AT3G09350	-0.414950745017296	0.189128014878872	0.038385995623803	Evolved	2dpi	Encodes one of the Arabidopsis orthologs of the human Hsp70-binding protein 1 (HspBP-1) and yeast Fes1p: Fes1A (AT3G09350), Fes1B (AT3G53800), Fes1C (AT5G02150). Fes1A is cytosolic and associates with cytosolic Hsp70. Mutants showed increased heat-sensitive phenotype suggestion the involvement of Fes1A in acquired thermotolerance. Does not have nucleotide exchange factor activity in vitro.
AT3G09350	0.988394402335614	0.204053771684576	2.7984716124712e-06	Evolved	12dpi	Encodes one of the Arabidopsis orthologs of the human Hsp70-binding protein 1 (HspBP-1) and yeast Fes1p: Fes1A (AT3G09350), Fes1B (AT3G53800), Fes1C (AT5G02150). Fes1A is cytosolic and associates with cytosolic Hsp70. Mutants showed increased heat-sensitive phenotype suggestion the involvement of Fes1A in acquired thermotolerance. Does not have nucleotide exchange factor activity in vitro.
AT3G09350	1.0160371070532	0.192082211342373	4.13086628258039e-06	Ancestral	5dpi	Encodes one of the Arabidopsis orthologs of the human Hsp70-binding protein 1 (HspBP-1) and yeast Fes1p: Fes1A (AT3G09350), Fes1B (AT3G53800), Fes1C (AT5G02150). Fes1A is cytosolic and associates with cytosolic Hsp70. Mutants showed increased heat-sensitive phenotype suggestion the involvement of Fes1A in acquired thermotolerance. Does not have nucleotide exchange factor activity in vitro.
AT3G09350	1.21713613443835	0.156153758106731	7.62097494735095e-14	Evolved	5dpi	Encodes one of the Arabidopsis orthologs of the human Hsp70-binding protein 1 (HspBP-1) and yeast Fes1p: Fes1A (AT3G09350), Fes1B (AT3G53800), Fes1C (AT5G02150). Fes1A is cytosolic and associates with cytosolic Hsp70. Mutants showed increased heat-sensitive phenotype suggestion the involvement of Fes1A in acquired thermotolerance. Does not have nucleotide exchange factor activity in vitro.
AT3G09350	-0.633990425473927	0.169712640507772	0.000451521068825005	Ancestral	12dpi	Encodes one of the Arabidopsis orthologs of the human Hsp70-binding protein 1 (HspBP-1) and yeast Fes1p: Fes1A (AT3G09350), Fes1B (AT3G53800), Fes1C (AT5G02150). Fes1A is cytosolic and associates with cytosolic Hsp70. Mutants showed increased heat-sensitive phenotype suggestion the involvement of Fes1A in acquired thermotolerance. Does not have nucleotide exchange factor activity in vitro.
AT3G13080	1.52551386853046	0.158509934404896	7.31657721809517e-21	Ancestral	12dpi	encodes an ATP-dependent MRP-like ABC transporter able to transport glutathione-conjugates as well as chlorophyll catabolites. The expression of this gene is upregulated by herbicide safeners such as benoxacor and fenclorim.
AT3G13080	0.787292908112548	0.237351448994316	0.00505302737574773	Ancestral	5dpi	encodes an ATP-dependent MRP-like ABC transporter able to transport glutathione-conjugates as well as chlorophyll catabolites. The expression of this gene is upregulated by herbicide safeners such as benoxacor and fenclorim.
AT3G13080	-0.417202014513676	0.158739019300297	0.0176775567209805	Evolved	2dpi	encodes an ATP-dependent MRP-like ABC transporter able to transport glutathione-conjugates as well as chlorophyll catabolites. The expression of this gene is upregulated by herbicide safeners such as benoxacor and fenclorim.
AT3G13080	2.50343631776756	0.139336892248535	1.01344248505668e-70	Evolved	12dpi	encodes an ATP-dependent MRP-like ABC transporter able to transport glutathione-conjugates as well as chlorophyll catabolites. The expression of this gene is upregulated by herbicide safeners such as benoxacor and fenclorim.
AT3G13080	1.45724025210774	0.188458671045409	1.14526282255946e-13	Evolved	5dpi	encodes an ATP-dependent MRP-like ABC transporter able to transport glutathione-conjugates as well as chlorophyll catabolites. The expression of this gene is upregulated by herbicide safeners such as benoxacor and fenclorim.
AT3G44990	-1.90938445414386	0.397344814276274	1.17532337943738e-06	Evolved	12dpi	Encodes a xyloglucan endotransglycosylase/hydrolase. Protein sequence and phylogenetic analysis indicates that this enzyme resides in Group III-A of the XTH family, with high similarity to Tropaeolum majus (nasturtium) xyloglucanase 1 (TmNXG1).Enzyme kinetic analysis indicates predominant xyloglucan endo-hydrolase activity (EC 3.2.1.151) with only limited potential to act as a xyloglucan endo-tra…
AT3G44990	-1.3518697419056	0.206590551236752	6.60798219585908e-09	Ancestral	5dpi	Encodes a xyloglucan endotransglycosylase/hydrolase. Protein sequence and phylogenetic analysis indicates that this enzyme resides in Group III-A of the XTH family, with high similarity to Tropaeolum majus (nasturtium) xyloglucanase 1 (TmNXG1).Enzyme kinetic analysis indicates predominant xyloglucan endo-hydrolase activity (EC 3.2.1.151) with only limited potential to act as a xyloglucan endo-tra…
AT3G44990	-1.82754929503165	0.153909567330617	2.45479343913344e-30	Evolved	2dpi	Encodes a xyloglucan endotransglycosylase/hydrolase. Protein sequence and phylogenetic analysis indicates that this enzyme resides in Group III-A of the XTH family, with high similarity to Tropaeolum majus (nasturtium) xyloglucanase 1 (TmNXG1).Enzyme kinetic analysis indicates predominant xyloglucan endo-hydrolase activity (EC 3.2.1.151) with only limited potential to act as a xyloglucan endo-tra…
AT3G44990	-1.40607755376326	0.404326521017908	0.000316275090487369	Ancestral	12dpi	Encodes a xyloglucan endotransglycosylase/hydrolase. Protein sequence and phylogenetic analysis indicates that this enzyme resides in Group III-A of the XTH family, with high similarity to Tropaeolum majus (nasturtium) xyloglucanase 1 (TmNXG1).Enzyme kinetic analysis indicates predominant xyloglucan endo-hydrolase activity (EC 3.2.1.151) with only limited potential to act as a xyloglucan endo-tra…
AT3G44990	-0.954426144814291	0.234602681901602	0.000102173421824025	Evolved	5dpi	Encodes a xyloglucan endotransglycosylase/hydrolase. Protein sequence and phylogenetic analysis indicates that this enzyme resides in Group III-A of the XTH family, with high similarity to Tropaeolum majus (nasturtium) xyloglucanase 1 (TmNXG1).Enzyme kinetic analysis indicates predominant xyloglucan endo-hydrolase activity (EC 3.2.1.151) with only limited potential to act as a xyloglucan endo-tra…
AT3G48650	0.962172211762044	0.350332682922582	0.00872458032025992	Evolved	2dpi	pseudogene of pectinesterase;(source:Araport11)
AT3G48650	1.73825813109214	0.446188522697182	6.34935070346297e-05	Evolved	12dpi	pseudogene of pectinesterase;(source:Araport11)
AT3G48650	0.910735089722439	0.280722661325444	0.00595630683700591	Ancestral	5dpi	pseudogene of pectinesterase;(source:Araport11)
AT3G48650	1.5025152988247	0.229798982564352	3.97806259145868e-10	Evolved	5dpi	pseudogene of pectinesterase;(source:Araport11)
AT3G48650	1.18144425770137	0.762691433882717	0.0285113772501059	Ancestral	12dpi	pseudogene of pectinesterase;(source:Araport11)
AT3G54140	-0.861077623369553	0.154308945012708	9.56433869127905e-08	Ancestral	12dpi	Encodes a di- and tri-peptide transporter that recognizes a variety of different amino acid combinations. GFP-tagged PTR1 localizes to the plasma membrane and has 8 to 11 predicted transmembrane domains. PTR1 is expressed in a number of different vascular tissues throughout the plant based on promoter:GUS expression analysis. ptr1 mutants have a lower dry weight than wild type plants when both ar…
AT3G54140	-0.449822592079763	0.153367054311709	0.0087869808134014	Evolved	2dpi	Encodes a di- and tri-peptide transporter that recognizes a variety of different amino acid combinations. GFP-tagged PTR1 localizes to the plasma membrane and has 8 to 11 predicted transmembrane domains. PTR1 is expressed in a number of different vascular tissues throughout the plant based on promoter:GUS expression analysis. ptr1 mutants have a lower dry weight than wild type plants when both ar…
AT3G54140	-0.405416595509887	0.119857204618172	0.00268581869804868	Evolved	5dpi	Encodes a di- and tri-peptide transporter that recognizes a variety of different amino acid combinations. GFP-tagged PTR1 localizes to the plasma membrane and has 8 to 11 predicted transmembrane domains. PTR1 is expressed in a number of different vascular tissues throughout the plant based on promoter:GUS expression analysis. ptr1 mutants have a lower dry weight than wild type plants when both ar…
AT3G54140	-0.919690982856237	0.151533370939474	4.55624553902848e-09	Evolved	12dpi	Encodes a di- and tri-peptide transporter that recognizes a variety of different amino acid combinations. GFP-tagged PTR1 localizes to the plasma membrane and has 8 to 11 predicted transmembrane domains. PTR1 is expressed in a number of different vascular tissues throughout the plant based on promoter:GUS expression analysis. ptr1 mutants have a lower dry weight than wild type plants when both ar…
AT3G54140	-0.348320781002471	0.130665170107443	0.0257300998803637	Ancestral	5dpi	Encodes a di- and tri-peptide transporter that recognizes a variety of different amino acid combinations. GFP-tagged PTR1 localizes to the plasma membrane and has 8 to 11 predicted transmembrane domains. PTR1 is expressed in a number of different vascular tissues throughout the plant based on promoter:GUS expression analysis. ptr1 mutants have a lower dry weight than wild type plants when both ar…
AT4G02330	0.981302801740723	0.213549618659777	8.74420032139916e-06	Evolved	12dpi	Encodes a pectin methylesterase that is sensitive to chilling stress and brassinosteroid regulation.
AT4G02330	0.92510794064502	0.19680855822234	5.9997742494316e-06	Ancestral	12dpi	Encodes a pectin methylesterase that is sensitive to chilling stress and brassinosteroid regulation.
AT4G02330	0.735530131663754	0.251259642134435	0.00642591538341175	Evolved	2dpi	Encodes a pectin methylesterase that is sensitive to chilling stress and brassinosteroid regulation.
AT4G02330	0.737334201989857	0.168711598176614	4.23187121721838e-05	Evolved	5dpi	Encodes a pectin methylesterase that is sensitive to chilling stress and brassinosteroid regulation.
AT4G02330	0.803891945198638	0.163055161863208	2.18260693274457e-05	Ancestral	5dpi	Encodes a pectin methylesterase that is sensitive to chilling stress and brassinosteroid regulation.
AT4G03060	-1.56525319240226	0.411328243721114	0.000104430236258354	Evolved	12dpi	Encodes a truncated and null function protein, due to a 5-bp deletion in cDNA. The functional allele in ecotype Cvi, AOP2, encodes a 2-oxoglutarate-dependent dioxygenase which is involved in glucosinolate biosynthesis. The natural variation in this locus explains the diversification of alkenyl glucosinolate among different ecotypes of Arabidopsis.
AT4G03060	-0.884068648873046	0.195310443686937	0.000110046704004259	Ancestral	5dpi	Encodes a truncated and null function protein, due to a 5-bp deletion in cDNA. The functional allele in ecotype Cvi, AOP2, encodes a 2-oxoglutarate-dependent dioxygenase which is involved in glucosinolate biosynthesis. The natural variation in this locus explains the diversification of alkenyl glucosinolate among different ecotypes of Arabidopsis.
AT4G03060	-0.86594000701914	0.208567764462528	8.32996885532254e-05	Evolved	5dpi	Encodes a truncated and null function protein, due to a 5-bp deletion in cDNA. The functional allele in ecotype Cvi, AOP2, encodes a 2-oxoglutarate-dependent dioxygenase which is involved in glucosinolate biosynthesis. The natural variation in this locus explains the diversification of alkenyl glucosinolate among different ecotypes of Arabidopsis.
AT4G03060	-1.66025863158502	0.376405281507443	8.4813020076703e-06	Ancestral	12dpi	Encodes a truncated and null function protein, due to a 5-bp deletion in cDNA. The functional allele in ecotype Cvi, AOP2, encodes a 2-oxoglutarate-dependent dioxygenase which is involved in glucosinolate biosynthesis. The natural variation in this locus explains the diversification of alkenyl glucosinolate among different ecotypes of Arabidopsis.
AT4G03060	-0.663104307990227	0.236039420608231	0.008665797612243	Evolved	2dpi	Encodes a truncated and null function protein, due to a 5-bp deletion in cDNA. The functional allele in ecotype Cvi, AOP2, encodes a 2-oxoglutarate-dependent dioxygenase which is involved in glucosinolate biosynthesis. The natural variation in this locus explains the diversification of alkenyl glucosinolate among different ecotypes of Arabidopsis.
AT5G35970	-0.522196572414993	0.140295196510364	0.000588625687907862	Ancestral	12dpi	P-loop containing nucleoside triphosphate hydrolases superfamily protein;(source:Araport11)
AT5G35970	-0.378749186546255	0.139685229909724	0.0165436332441779	Evolved	2dpi	P-loop containing nucleoside triphosphate hydrolases superfamily protein;(source:Araport11)
AT5G35970	-0.656328763518029	0.143478027904991	1.38989420557103e-05	Evolved	12dpi	P-loop containing nucleoside triphosphate hydrolases superfamily protein;(source:Araport11)
AT5G35970	-0.370370297720297	0.129665325504153	0.0122128024352519	Evolved	5dpi	P-loop containing nucleoside triphosphate hydrolases superfamily protein;(source:Araport11)
AT5G35970	-0.269650133698557	0.106835073699621	0.0393885336532727	Ancestral	5dpi	P-loop containing nucleoside triphosphate hydrolases superfamily protein;(source:Araport11)
AT5G45750	0.869964616075166	0.178853424900951	4.36160679209144e-06	Evolved	5dpi	RAB GTPase homolog A1C;(source:Araport11)
AT5G45750	0.535077318048756	0.183972204552286	0.01320294799281	Ancestral	5dpi	RAB GTPase homolog A1C;(source:Araport11)
AT5G45750	0.994099222903782	0.174716599446089	3.70385430126947e-08	Evolved	12dpi	RAB GTPase homolog A1C;(source:Araport11)
AT5G45750	1.18060066893604	0.191910427984092	2.52219051088899e-09	Ancestral	12dpi	RAB GTPase homolog A1C;(source:Araport11)
AT5G45750	0.696691471545391	0.187767364252401	0.000780694727202569	Evolved	2dpi	RAB GTPase homolog A1C;(source:Araport11)
AT5G52640	-1.58648768653538	0.144626729655367	6.18424911544756e-26	Evolved	2dpi	Encodes a cytosolic heat shock protein AtHSP90.1. AtHSP90.1 interacts with disease resistance signaling components SGT1b and RAR1 and is required for RPS2-mediated resistance. The mRNA is cell-to-cell mobile.
AT5G52640	3.48738006094404	0.180379191907411	2.89135244027522e-80	Evolved	5dpi	Encodes a cytosolic heat shock protein AtHSP90.1. AtHSP90.1 interacts with disease resistance signaling components SGT1b and RAR1 and is required for RPS2-mediated resistance. The mRNA is cell-to-cell mobile.
AT5G52640	0.944531724278035	0.657742047880081	0.0486486365075885	Ancestral	12dpi	Encodes a cytosolic heat shock protein AtHSP90.1. AtHSP90.1 interacts with disease resistance signaling components SGT1b and RAR1 and is required for RPS2-mediated resistance. The mRNA is cell-to-cell mobile.
AT5G52640	3.66297315651547	0.237068187824772	7.94371678243636e-53	Evolved	12dpi	Encodes a cytosolic heat shock protein AtHSP90.1. AtHSP90.1 interacts with disease resistance signaling components SGT1b and RAR1 and is required for RPS2-mediated resistance. The mRNA is cell-to-cell mobile.
AT5G52640	2.71077724497465	0.539203982603829	1.28344070090956e-05	Ancestral	5dpi	Encodes a cytosolic heat shock protein AtHSP90.1. AtHSP90.1 interacts with disease resistance signaling components SGT1b and RAR1 and is required for RPS2-mediated resistance. The mRNA is cell-to-cell mobile.
