## Supplementary material for "Viral fitness determines the magnitude of transcriptomic and epigenomic reprogramming of defense responses in plants": All supplementary files, figures and spreadsheets: TabS4.xlsx

### Sheet: TEtranscripts
Table S4. List of differentially expressed transposons obtained with TEtranscripts (padjv < 0.05) for each TuMV infection condition.
TE ID	baseMean	log2FoldChange	lfcSE	stat	pvalue	padj	time	virus
ATCOPIA46:Copia:LTR	15.1062399431515	-1.82163139163468	0.603062847220187	-3.02063275831278	0.00252247099478854	0.00986984430039667	12 dpi	Ancestral
ATCOPIA48:Copia:LTR	17.1051750126163	1.80730171671434	0.570370899038187	3.16864292999868	0.00153152424099933	0.00644791846724472	12 dpi	Ancestral
ATCOPIA4:Copia:LTR	17.1652117022545	2.23888828284315	0.619833464418973	3.61208035926532	0.000303750400731777	0.00159420592485977	12 dpi	Ancestral
ATCOPIA93:Copia:LTR	128.732950529297	1.80609741163511	0.302660346483673	5.96740680640348	2.41053883784653e-09	4.21948607902515e-08	12 dpi	Ancestral
ATGP1:Gypsy:LTR	42.1432020214356	0.881799115567842	0.364645731429507	2.41823512402287	0.0155959955829806	0.0454221376790355	12 dpi	Ancestral
ATGP2N:Gypsy:LTR	118.422753493569	0.839922082893806	0.299711216826687	2.80243793271009	0.00507179745072504	0.017783664252755	12 dpi	Ancestral
ATHAT10:HAT:DNA	14.4173559989534	1.59143098613143	0.619177806008769	2.57023260634908	0.0101630250307985	0.0318203476155957	12 dpi	Ancestral
ATHILA0_I:Gypsy:LTR	30.5477378511909	-2.02011377686789	0.44975673816711	-4.49156978748211	7.0700126221792e-06	5.79991300952222e-05	12 dpi	Ancestral
ATLINE1_1:L1:LINE	23.0652115220867	-1.11117112384888	0.459869476392185	-2.41627501039285	0.0156802133676032	0.0456196399898568	12 dpi	Ancestral
ATLINE1_4:L1:LINE	29.2103987508426	-1.13807593132761	0.455295623780029	-2.4996417094434	0.0124318967274065	0.0376203534264608	12 dpi	Ancestral
ATMU10:MuDR:DNA	141.382402426707	0.53641936710006	0.2119971307948	2.53031427873088	0.0113960398707092	0.0349950441744013	12 dpi	Ancestral
ATREP2:Helitron:RC	79.1558629602474	-0.719456652127042	0.250920285175929	-2.86727177765881	0.00414027297863214	0.0149703873279064	12 dpi	Ancestral
HELITRONY1D:Helitron:RC	304.981172420632	-0.66666111862435	0.192627107079913	-3.46088942896174	0.000538393898379295	0.00261019556573165	12 dpi	Ancestral
META1:Copia:LTR	320.321578892517	2.76018729007203	0.571510624775323	4.82963425423129	1.36784063822707e-06	1.34653621766707e-05	12 dpi	Ancestral
TAT1_ATH:Gypsy:LTR	138.841729105857	0.790309523889686	0.234777828581529	3.36620169231714	0.000762109624221166	0.00352430158380222	12 dpi	Ancestral
TSCL:TSCL:LINE?	1561.6901454258	0.342730237172301	0.140374863692772	2.44153567210158	0.0146249433855727	0.0431075437787788	12 dpi	Ancestral
ATCOPIA87:Copia:LTR	103.476482531158	5.87129072050856	1.54858596207591	3.79138831443233	0.000149807513489236	0.0031249390216466	5 dpi	Evolved
ATCOPIA8B:Copia:LTR	31.3592082818247	1.29832446235117	0.427401199721868	3.0377183386384	0.00238376646741317	0.0280903452401863	5 dpi	Evolved
ATHILA2:Gypsy:LTR	28.3803772209705	1.32740979533414	0.449938955928623	2.95019975008503	0.00317568541401717	0.034722524286328	5 dpi	Evolved
ATHILA3:Gypsy:LTR	16.903417338766	1.89264458476045	0.597795362213579	3.16604093038155	0.0015452904815193	0.0201588347999325	5 dpi	Evolved
ATLANTYS2:Gypsy:LTR	15.9994820256721	1.45639063620902	0.518749783301389	2.80750119439158	0.00499274947047839	0.0486436448409466	5 dpi	Evolved
ATLANTYS3:Gypsy:LTR	1775.81790418288	0.288618223080847	0.0947439795124485	3.04629618225952	0.00231679493095815	0.0275240787007244	5 dpi	Evolved
META1:Copia:LTR	88.7755574917912	2.05213352877327	0.282701594234704	7.2590093958563	3.89935392748118e-13	5.59865132324667e-11	5 dpi	Evolved
ATCOPIA23:Copia:LTR	10.8689990962795	1.54064691904162	0.646831641252638	2.3818360463289	0.0172265652216566	0.0366103236083158	12 dpi	Evolved
ATCOPIA24:Copia:LTR	25.5717627406698	-0.972420439824663	0.41924985322044	-2.3194294103029	0.0203717645088346	0.0423682130897428	12 dpi	Evolved
ATCOPIA28:Copia:LTR	8.59713442798948	2.66516528954384	0.899040017735471	2.96445679498999	0.00303217818156369	0.00779321161980879	12 dpi	Evolved
ATCOPIA36:Copia:LTR	38.012941364666	-0.824361994185924	0.359354894657592	-2.294005192197	0.0217902005012304	0.0449270313915634	12 dpi	Evolved
ATCOPIA46:Copia:LTR	16.304416151469	-1.62295854645221	0.601797733445937	-2.6968505467095	0.00699986787227364	0.0163938701717075	12 dpi	Evolved
ATCOPIA4:Copia:LTR	26.3522932819604	2.8833603493051	0.519076706932674	5.55478662555181	2.77951077303902e-08	1.7403333906036e-07	12 dpi	Evolved
ATCOPIA50:Copia:LTR	47.3774142465591	-1.58287152302009	0.498952961780615	-3.17238626537318	0.0015119176687321	0.0041525489193935	12 dpi	Evolved
ATCOPIA93:Copia:LTR	258.764698132981	2.93171688252676	0.256688123813775	11.421318754325	3.27230420938452e-30	1.54680097712233e-28	12 dpi	Evolved
ATGP10:Gypsy:LTR	21.9765634648105	-1.45878619500256	0.577691515122227	-2.52519927472695	0.0115632699898292	0.0256630055113467	12 dpi	Evolved
ATGP2N:Gypsy:LTR	164.785622487113	1.43943376026113	0.25611478907742	5.62026802687295	1.90661435563616e-08	1.21859413968399e-07	12 dpi	Evolved
ATHILA0_I:Gypsy:LTR	33.3131691771478	-1.73646514950405	0.393168052117042	-4.41659778853833	1.00266551202681e-05	4.2405064497152e-05	12 dpi	Evolved
ATHILA4C:Gypsy:LTR	11.5532250275936	-2.17370555733106	0.735633147676964	-2.95487712074333	0.00312793606269398	0.00801199674889939	12 dpi	Evolved
ATHILA:Gypsy:LTR	42.4913762548359	-0.955700707392004	0.364694770955331	-2.62054952114754	0.00877881790006606	0.0200153125822688	12 dpi	Evolved
ATIS112A:Harbinger:DNA	171.506296965569	-0.460065049634096	0.202908436280179	-2.26735298969447	0.0233686708239015	0.0478214332855506	12 dpi	Evolved
ATLANTYS3:Gypsy:LTR	2191.6557840754	0.402621274896362	0.120638199073302	3.33742776325534	0.000845576988413225	0.00245801917670147	12 dpi	Evolved
ATLINE1_3A:L1:LINE	13.0426516778019	1.42830244127641	0.604733691429178	2.36187012815655	0.0181830108573294	0.0383669902057718	12 dpi	Evolved
ATLINE1_4:L1:LINE	27.2677134141288	-1.74266091455378	0.412359682902992	-4.22607007136472	2.37807967200045e-05	9.37248075749097e-05	12 dpi	Evolved
ATLINEIII:L1:LINE	41.877262999053	-0.840857882568073	0.341732721425937	-2.46057175636986	0.0138715829881905	0.0301859520094825	12 dpi	Evolved
ATREP10A:Helitron:RC	26.6202628857413	-0.962163930622208	0.416201564347128	-2.31177394090649	0.0207901441965781	0.0431225041705097	12 dpi	Evolved
ATREP11:Helitron:RC	39.3334958965754	-0.891367723633277	0.375550519994047	-2.37349617741817	0.0176205754385285	0.0373416498651516	12 dpi	Evolved
ATREP1:Helitron:RC	39.3149174195469	-1.18019452122457	0.367258440727071	-3.21352592710493	0.00131115959777541	0.00365253926164407	12 dpi	Evolved
ATREP2:Helitron:RC	76.2560811898699	-1.05738598952174	0.25945823661968	-4.07536104190704	4.59430104292269e-05	0.000171812648769649	12 dpi	Evolved
HELITRONY1D:Helitron:RC	308.313612492927	-0.797176505485425	0.191686154732842	-4.15875891817263	3.1998139305073e-05	0.000122980866452722	12 dpi	Evolved
META1:Copia:LTR	894.733302341642	4.30371229138956	0.493135591707719	8.72723924972824	2.60964637205688e-18	5.08631857567648e-17	12 dpi	Evolved
SIMPLEGUY1:Harbinger:DNA	6.57825678355756	-1.89349545176515	0.813392806080834	-2.32789795730869	0.0199175227509066	0.0415582323507207	12 dpi	Evolved
TAG2:HAT:DNA	33.4690885028591	-1.11014048856478	0.364335879804362	-3.04702487485144	0.00231118582915166	0.00610937784576668	12 dpi	Evolved
TAT1_ATH:Gypsy:LTR	137.651319533584	0.664784508824349	0.234325487878651	2.83701322823499	0.00455377252739766	0.0112197799360979	12 dpi	Evolved
VANDAL14:MuDR:DNA	28.0411175678047	-1.11614911654258	0.415750691781377	-2.6846596737102	0.00726036936532191	0.0169350793018463	12 dpi	Evolved
VANDAL17:MuDR:DNA	144.304414125039	-0.714079780049928	0.192647638449669	-3.70666251502735	0.000210008494216175	0.000687264352227924	12 dpi	Evolved
VANDAL1:MuDR:DNA	31.9736424945899	-0.86997059566206	0.371310007859527	-2.34297642737166	0.0191305917387631	0.0401063656685758	12 dpi	Evolved
