## Supplementary material for "Viral fitness determines the magnitude of transcriptomic and epigenomic reprogramming of defense responses in plants": All supplementary files, figures and spreadsheets: TabS8.xlsx

### Sheet: TableS8
Table S8: List of primers used in the study.
Primer name	Organism	Target gene or genotype	Sequence	Source	Experiment type
Cor15a_F	Arabidopsis thaliana	AT2G42540	AAAGGTGACGGCAACATCC	This paper	RT-qPCR
Cor15a_R	Arabidopsis thaliana	AT2G42540	CGCTTTCTCACCATCTGCT	This paper	RT-qPCR
ddm1-2_F	Arabidopsis thaliana	AT5G66750	GGACAGTGTGGTAAATTCCGC	Yadegari et al. 2000	Genotyping
ddm1-2_R	Arabidopsis thaliana	AT5G66750	GAGCTACGAGCCATGGGTTTGTGAAACGTA	Yadegari et al. 2000	Genotyping
HSP70_F	Arabidopsis thaliana	AT1G09080	GCAAGGATCACAAAGCCC	This paper	RT-qPCR
HSP70_R	Arabidopsis thaliana	AT1G09080	GGTGCTGGTTGCTCAAAG	This paper	RT-qPCR
ibm1-4_F	Arabidopsis thaliana	SALK_035608	TCCTGATTGAACATCCCGAGC	This paper	Genotyping
ibm1-4_R_RP	Arabidopsis thaliana	SALK_035608	ACTGCCACGATAATGAGGTTG	This paper	Genotyping
IBM1-L_F	Arabidopsis thaliana	AT3G07610	TGGCATTGAACCTTGGACCT	This paper	RT-qPCR
IBM1-L_R	Arabidopsis thaliana	AT3G07610	AGCGTAAACACTCGCTGACA	This paper	RT-qPCR
jmj14_F	Arabidopsis thaliana	SALK_135712	GGATTCAGTTCATTGACTTGC	This paper	Genotyping
jmj14_R_RP	Arabidopsis thaliana	SALK_135712	ACTTTCACCAGTTGATGTAGC	This paper	Genotyping
nrpD1a-3_F_RP	Arabidopsis thaliana	SALK_128428	TGTTCATTCAGTTACAAGTCGTG	Herr et al. 2005	Genotyping
nrpD1a-3_R	Arabidopsis thaliana	SALK_128428	TTCACCTTTTTGATCCCTTGATC	Herr et al. 2005	Genotyping
nrpE1_F_RP	Arabidopsis thaliana	SALK_017795	ATTGATTCATGCCTACATGGC	This paper	Genotyping
nrpE1_R	Arabidopsis thaliana	SALK_017795	ACAGGATAACCCAAGCAATTCTTG	This paper	Genotyping
PP2A_F	Arabidopsis thaliana	AT1G13320	TAACGTGGCCAAAATGATGC	Czechowski et al. 2005	RT-qPCR
PP2A_R	Arabidopsis thaliana	AT1G13320	GTTCTCCACAACCGCTTGGT	Czechowski et al. 2005	RT-qPCR
PR1_F	Arabidopsis thaliana	AT2G14610	ACGCAGAACAACTAAGAGGC	This paper	RT-qPCR
PR1_R	Arabidopsis thaliana	AT2G14610	CCCCAGGCTAAGTTTTCCC	This paper	RT-qPCR
ROS1_F	Arabidopsis thaliana	AT2G36490	GGACAGAACACCGAGTTTACG	Lei et al. 2015	RT-qPCR
ROS1_R	Arabidopsis thaliana	AT2G36490	TCATCAGGTTCTCTCTTTTCCAA	Lei et al. 2015	RT-qPCR
ros1-4_F	Arabidopsis thaliana	SALK_ 045303	CCAGTTAAGGACAGAACACCG	This paper	Genotyping
ros1-4_R_RP	Arabidopsis thaliana	SALK_ 045303	TCGTCTTTCGATCAAATCCAC	This paper	Genotyping
Sand_F	Arabidopsis thaliana	AT2G28390	AACTCTATGCAGCATTTGATCCACT	Czechowski et al. 2005	RT-qPCR
Sand_R	Arabidopsis thaliana	AT2G28390	TGATTGCATATCTTTATCGCCATC	Czechowski et al. 2005	RT-qPCR
TuMV_F117_F	TuMV	CP	CAATACGTGCGAGAGAAGCACAC	This paper	RT-qPCR
TuMV_F118_R	TuMV	CP	TAACCCCTTAACGCCAAGTAAG	This paper	RT-qPCR
Wak1_F	Arabidopsis thaliana	AT1G21250	GACACCAAGCTCCGAGAACA	This paper	RT-qPCR
Wak1_R	Arabidopsis thaliana	AT1G21250	CCTGCTCCTGAGAGTCGTTG	This paper	RT-qPCR
